# Maggot : An ecosystem for sharing metadata within the web of FAIR Data

**DOI:** 10.1101/2024.05.24.595703

**Authors:** Daniel Jacob, François Ehrenmann, Romain David, Joseph Tran, Cathleen Mirande-Ney, Philippe Chaumeil

**Affiliations:** INRAE, Université de Bordeaux, UMR BFP, 71 av E Bourlaux, F-33140 Villenave d’Ornon, France; INRAE, Université de Bordeaux, UMR BIOGECO, 69 route d’Arcachon, F-33610 Cestas, France; European Research Infrastructure on Highly Pathogenic Agents (ERINHA AISBL), 98 rue du Trône B-1050 Bruxelles, Belgium; INRAE, Université de Bordeaux, Bordeaux Sciences Agro, ISVV, UMR EGFV, F-33140 Villenave d’Ornon, France; Université de Bordeaux, INRAE, UMR BFP, 71 av E Bourlaux, F-33140 Villenave d’Ornon, France

**Keywords:** FAIR, Data management, Metadata, Interoperability, Crosswalk, Controlled vocabulary, Ontologies, Thesaurus, Semantic artefacts

## Abstract

**Background:** Descriptive metadata are crucial for the discovery, reporting and mobilisation of research datasets. Addressing all metadata issues within the Data Management Plan often poses challenges for data producers. Organising and documenting data within data storage entails creating various descriptive metadata. Subsequently, data sharing involves ensuring metadata interoperability in alignment with FAIR principles. Given the tangible nature of these challenges, a real need for management tools has to be addressed to assist data managers to the fullest extent. Moreover, these tools have to meet data producers requirements and be user-friendly as well with minimal training as prerequisites.

**Results:** We developed Maggot which stands for Metadata Aggregation on Data Storage, specifically designed to annotate datasets by generating metadata files to be linked into storage spaces. Maggot enables users to seamlessly generate and attach comprehensible metadata to datasets within a collaborative environment. This approach seamlessly integrates into a data management plan, effectively tackling challenges related to data organisation, documentation, storage, and frictionless FAIR metadata sharing within the collaborative group and beyond. Furthermore, for enabling metadata crosswalk, metadata generated with Maggot can be converted for a specific data repository or configured to be exported into a suitable format for data harvesting by third-party applications.

**Conclusion:** The primary feature of Maggot is to ease metadata capture based on a carefully selected schema and standards. Then, it greatly eases access to data through metadata as requested nowadays in projects funded by public institutions and entities such as Europe Commission. Thus, Maggot can be used on one hand to promote good local versus global data management with open data sharing in mind while respecting FAIR principles, and on the other hand to prepare the future EOSC FAIR Web of Data within the framework of the European Open Science Cloud.
