## Supplementary material for "Maggot : An ecosystem for sharing metadata within the web of FAIR Data": Examples of metadata files along with corresponding definitions files within an Excel workbook

### Sheet: README
File	Description	Links
	Examples of Definition files	https://inrae.github.io/pgd-mmdt/definitions/
		https://pmb-bordeaux.fr/maggot/config/view
	Definition of terminology (metadata)
config_terms.txt	definition file serving to describe all terminology used to define the metadata of a dataset	https://inrae.github.io/pgd-mmdt/definitions/terminology/
config_doc.txt	definition file serving to documente all terminology definitions.	https://inrae.github.io/pgd-mmdt/definitions/terminology/
		https://pmb-bordeaux.fr/maggot/doc/meta
	Definition of the mapping to a structured metadata schema
schema_jsonld.txt	definition file allowing harvesters to collect structured metadata based on a semantic schema based mainly on schema.org (JSON-LD)	https://inrae.github.io/pgd-mmdt/definitions/json-ld/
	Examples of Metadata files based on the definition files
	FRIM dataset - Fruit Integrative Modelling, an ERASysBio+ project - Yves Gibon (Coordinator)	https://pmb-bordeaux.fr/dataexplorer/?ds=frim1
		https://inrae.github.io/ODAM/dataset-example/
		https://pmb-bordeaux.fr/maggot/metadata/frim1
frim1.json	metadata file generated in JSON format, to be placed in the storage space; it can be seen as a README file adapted to machines	https://pmb-bordeaux.fr/maggot/metadata/frim1?format=maggot
frim1.jsonld	Metadata file generated in JSON-LD format, mapping result based on the schema_jsonld.txt definition file.	https://pmb-bordeaux.fr/maggot/metadata/frim1?format=jsonld

### Sheet: config_terms.txt
Field	Section	Required	Search	ShortView	Type	features	Label	Predefined terms
title	definition	Y	N	1	textbox	width=350px	Short name
fulltitle	definition	Y	Y	2	textbox		Full title
subject	definition	Y	Y		checkbox	open=0	Subject	Agricultural Sciences,Arts and Humanities,Astronomy and Astrophysics,Business and Management,Chemistry,Computer and Information Science,Earth and Environmental Sciences,Engineering,Law,Mathematical Sciences,Medicine Health and Life Sciences,Physics,Social Sciences,Other
description	definition	Y	Y		areabox	rows=6,cols=30	Description of the dataset
note	definition	N	Y		areabox	rows=4,cols=30	Notes
status	status	N	Y	3	dropbox	width=350px	Status of the dataset	Processed,In progress,Unprocessed
access_rights	status	N	Y	4	dropbox	width=350px	Access rights to data	Public,Mixte,Private
language	status	N	Y		checkbox	open=0	Language	Czech,Danish,Dutch,English,Finnish,French,German,Greek,Hungarian,Icelandic,Italian,Lithuanian,Norwegian,Romanian,Slovenian,Spanish,Swedish
lifeCycleStep	status	N	Y		multiselect	autocomplete=lifecycle,min=1	Life cycle step
license	status	N	Y		textbox	autocomplete=license,min=1	License
datestart	status	N	Y		datebox	width=350px	Start of collection
dateend	status	N	Y		datebox	width=350px	End of collection
dmpid	status	N	Y		textbox		DMP identifier
contacts	management	Y	Y		multiselect	autocomplete=people,min=1	Contacts
authors	management	Y	Y		multiselect	autocomplete=people,min=1	Authors
collectors	management	N	Y		multiselect	autocomplete=people,min=1	Data collectors
curators	management	N	Y		multiselect	autocomplete=people,min=1	Data curators
members	management	N	Y		multiselect	autocomplete=people,min=1	Project members
leader	management	N	Y		multiselect	autocomplete=people,min=1	Project leader
wpleader	management	N	Y		multiselect	autocomplete=people,min=1	WP leader
depositor	management	N	Y		textbox		Depositor
producer	management	N	Y		multiselect	autocomplete=producer,min=1	Producer
grantNumbers	management	N	Y		multiselect	autocomplete=grant,min=1	Grant Information
kindOfData	descriptors	Y	Y		checkbox	open=0	Kind of Data	Audiovisual,Collection,Dataset,Event,Image,Interactive Resource,Model,Physical Object,Service,Software,Sound,Text,Workflow,Other
species1	descriptors	Y	Y		multiselect	autocomplete=bioportal, onto=NCBITAXON	Main species
species2	descriptors	N	Y		multiselect	autocomplete=bioportal, onto=NCBITAXON	Secondary species
keywords	descriptors	N	Y		multiselect	autocomplete=bioportal, onto=EFO:JERM:EDAM:MS:NMR:NCIT:OBI:PO:PTO:AGRO:ECOCORE:IOBC:NCBITAXON	Keywords
topics	descriptors	N	Y		multiselect	autocomplete=agroportal, onto=INRAETHES	Topic Classification
dataOrigin	descriptors	N	Y		checkbox	open=0	Data origin	observational data,experimental data,survey data,analysis data,text corpus,simulation data,aggregate data,audiovisual corpus,computer code,Other
experimentfactor	descriptors	N	Y		multiselect	autocomplete=vocabulary,min=1	Experimental Factor
measurement	descriptors	N	Y		multiselect	autocomplete=vocabulary,min=1	Measurement type
technology	descriptors	N	Y		multiselect	autocomplete=vocabulary,min=1	Technology type
publication_citation	descriptors	N	Y		areabox	rows=5,cols=30	Publication - Citation
publication_idtype	descriptors	N	Y		dropbox	width=200px	Publication - ID Type	-,ark,arXiv,bibcode,doi,ean13,eissn,handle,isbn,issn,istc,lissn,lsid,pmid,purl,upc,url,urn
publication_idnumber	descriptors	N	Y		textbox	width=400px	Publication - ID Number
publication_url	descriptors	N	Y		textbox		Publication - URL
comment	other	N	Y		areabox	rows=15, cols=30	Additional information

### Sheet: config_doc.txt
Type	Name	Description
section	definition	This section allows you to describe shortly your dataset. See [Documentation on Data management](https://libraries.mit.edu/data-management/store/documentation/).
field	title	Give your dataset a short name that can be seen as a unique persistent identifier or a name that will serve as a reference such as a project name. This name will then be mainly used to identify it and reference the metadata page via a URL. So it is not the main title of the dataset (see full title). Do not use spaces or non-alphanumeric characters. Only letters, numbers and underscores are allowe…
field	fulltitle	Concise and precise title of your dataset. It is this title that will appear on the data repository (Dataverse and Zenodo) as the main title. Can sometimes use the title of the publication if it is not too long.
field	subject	The area of the study relevant to the dataset. The list of terms is imposed by Dataverse. It is also a mandatory field. Adding, modifying or deleting them may prevent uploading to the repository. See [OECD](https://web-archive.oecd.org/2012-06-15/138575-38235147.pdf) and [European Commission](https://joinup.ec.europa.eu/collection/eu-semantic-interoperability-catalogue/solution/field-science-and-…
field	description	A summary describing the purpose, nature and the scope of the dataset. It is the equivalent of the abstract for an article.
field	note	You can add a note which will be added in the data repository. Typically, put here the reference to funders who do not have an identifier recognized in international registers. This field will be pushed into the data repository (Dataverse and Zenodo).
section	status	This section allows you to define the status of the dataset, associated rights, dates, etc.
field	status	Choose a status for the dataset. This field is used for data management and will not subsequently be reported in the data repository (Dataverse or Zenodo).
option	Processed	Data are available and have been curated. Which means that the data is in a stable and redistributable version as is. Any dataset that must be published must have this status.
option	In progress	Some data is available but more is to come. Some are stable but others are not. Any dataset with this status must only be shared between partners of the same project.
option	Unprocessed	The data is available but not curated. Which means that the data is not yet stable and therefore cannot be distributed as is. Any dataset with this status must only be shared between partners of the same project.
field	access_rights	Indicates the status of the data regarding access and dissemination. This field is used for data management and will not subsequently be reported in the data repository (Dataverse or Zenodo).
option	Public	Either a link to the data is provided as a resource with password-free access (e.g filebrowser) or access to the data is possible to anyone with access to the storage space (locally or remotely via VPN).
option	Private	Access requiring specific rights (e.g. filebrowser or on storage space).
option	Mixte	Mix of public and private access
field	language	The language in which the dataset files are documented.
field	lifeCycleStep	This concerns all stages of the data life cycle. Specifies the event happening over the data life cycle that is considered significant enough to document. The list of terms is imposed by Dataverse. Adding, modifying or deleting them may prevent uploading to the repository. See [DDI -CV](https://ddialliance.org/Specification/DDI-CV/LifecycleEventType_1.0.html). <br>Note: It can be omitted if you d…
field	license	License/Data Use Agreement. See [Choose a license](https://choosealicense.com/licenses/) and [CC-BY licenses](https://creativecommons.org/share-your-work/cclicenses/). <br>(Note: [Etalab 2.0](https://www.etalab.gouv.fr/wp-content/uploads/2017/04/ETALAB-Licence-Ouverte-v2.0.pdf) is the recommended license in accordance with France's open data policy)
field	datestart	Start date of sample or data collection. A full date in [ISO-8601 format](https://en.wikipedia.org/wiki/ISO_8601) is required even if the month and day are fictitious. This date allows us to know when the implementation of the experimental process began.
field	dateend	End date of sample or data collection. A full date in [ISO-8601 format](https://en.wikipedia.org/wiki/ISO_8601) is required even if the month and day are fictitious. This date allows you to know when data collection is complete.
field	dmpid	Preferably a URL pointing directly to the [DMP](https://en.wikipedia.org/wiki/Data_management_plan) but it can also be a permanent identifier (DOI, etc.). See [what-is-a-dmp-id](https://support.datacite.org/docs/what-is-a-dmp-id).
section	management	This section allows you to assign names of people or organizations who participated in the production of data and according to the type of participation. Mainly based on [Datacite CV](http://purl.org/datacite/v4.4/ContributorType)
field	contacts	Person that users of the dataset can contact with questions. Based on the [People](../dictionary?dico=people) dictionary. Note that people defined as contact must have an email address defined via the dictionary.
field	authors	Person that created the dataset. Based on the [People](../dictionary?dico=people) dictionary.
field	collectors	Person responsible for finding, gathering/collecting data under the guidelines of the author(s) or Principal Investigator (PI). Based on the [People](../dictionary?dico=people) dictionary.
field	curators	Person who organizes, integrates, and annotates data collected from various sources in order that the value of the data is maintained over time and the data remains available for reuse and preservation. Based on the [People](../dictionary?dico=people) dictionary.
field	members	Person on the membership list of a designated project/project team.. Based on the [People](../dictionary?dico=people) dictionary.
field	leader	Person officially designated as head of project team or sub- project team instrumental in the work necessary to development of the resource. Based on the [People](../dictionary?dico=people) dictionary.
field	wpleader	The Work Package Leader is responsible for ensuring the comprehensive contents, versioning, and availability of the Work Package during the development of the resource. Based on the [People](../dictionary?dico=people) dictionary.
field	depositor	The entity, e.g. a person or organization, that deposited the dataset in the repository.
field	producer	The entity that serves to produce the dataset. Based on the [Producer](../dictionary?dico=producer) dictionary.
field	grantNumbers	Information about the dataset's financial support. Based on the [Grant](../dictionary?dico=grant) dictionary.
section	descriptors	This section allows you to define elements characterizing the data themselves and certain experimental conditions for obtaining them.
field	species1	Select the main species relevant to the study and/or data. Based on the [NCBI Taxonomy](https://bioportal.bioontology.org/ontologies/NCBITAXON).
field	species2	Select the secondary species relevant to the study and/or data. Based on the [NCBI Taxonomy](https://bioportal.bioontology.org/ontologies/NCBITAXON).
field	keywords	A key term that describes an important aspect of the dataset and information about any controlled vocabulary used. Based on [BioPortal ontologies](https://bioportal.bioontology.org/ontologies) : EFO, JERM, EDAM, MS, NM, NCI, OBI, PO, PTO, AGRO, ECOCORE, IOBC, NCBITAXON.
field	topics	Indicates a broad, important topic or subject that the dataset covers and information about any controlled vocabulary used. Based on [Thesaurus-INRAE](https://thesaurus.inrae.fr/thesaurus-inrae/en/).
field	kindOfData	The type of data included in the files (e.g. survey data, machine-readable text, experimental data tables). The list of terms is imposed by Dataverse. Adding, modifying or deleting them may prevent uploading to the repository. See [DDI-CV](https://ddialliance.org/Specification/DDI-CV/KindOfDataFormat_1.0.html)
field	dataOrigin	Origin of the data. The list of terms is imposed by Dataverse. Adding, modifying or deleting them may prevent uploading to the repository.
field	experimentfactor	Specify experimental factors i.e controlled independent variable. Based on the [Vocabulary](../dictionary?dico=vocabulary) dictionary.
field	measurement	Specify the types of measurements carried out, e.g metabolites, phenotypic data, environmental data, etc. Based on the [Vocabulary](../dictionary?dico=vocabulary) dictionary.
field	technology	Specify the types of instrument used to carry out all or part of the measurements, e.g NMR, LC-MS, ... Based on the [Vocabulary](../dictionary?dico=vocabulary) dictionary.
field	publication_citation	The full bibliographic citation for the related publication
field	publication_idtype	The type of the identifier that uniquely identifies a related publication. Based [Datacite CV](http://purl.org/datacite/v4.4/RelatedIdentifierType).
option	ark,arXiv,bibcode,doi,ean13,eissn,handle,isbn,issn,istc,lissn,lsid,pmid,purl,upc,url,urn
field	publication_idnumber	The identifier for a related publication corresponding to the specified identifier type.
field	publication_url	The URL of the publication web page, e.g. a journal article webpage
section	other	This section allows you to enter miscellious information (protocols, comments, issues, ...)
field	comment	Although it is preferable to put all data documents online via appropriate repositories (e.g. [protocols.io](https://www.protocols.io/) for protocols) or in an electronic laboratory notebook (e.g [eLabFTW](https://www.elabftw.net/)), you can nethertheless add any comments concerning the data which could prove useful in their generation, in their interpretation, in their location, ...
section	resources	This section allows you to define all the resources you want. <br>- External resources will be specified by a URL with preference for a permanent identifier (e.g. DOI) but also any URL pointing to data whether they comply with the FAIR principle (e.g. [ODAM](https://inrae.github.io/ODAM/)) or not. <br>- Internal resources will be the data files to be uploaded to the data repository at push time. …
field	type	Choose the type of the resource. Based on [Datacite CV](http://purl.org/datacite/v4.4/ResourceTypeGeneral).
field	media	Choose a media type if applicable. Based on [Datacite CV](https://bioportal.bioontology.org/ontologies/FDC-GDMT/?p=classes&conceptid=http%3A%2F%2Fvocab.fairdatacollective.org%2Fgdmt%2FMIMEType).
field	description	Provide a concise and accurate description of the resource. Must not exceed 30 characters.
field	location	Preferably indicate a URL to an external resource accessible to all. But it can also be a password-protected resource (e.g. a disk space on the cloud). This can also be text clearly indicating where the resource is located (internal disk space). Finally, this can be the name of a file deposited on the same disk space as the metadata file, in order to be able to push it in the data repository at t…

### Sheet: schema_jsonld.txt
#datasetField	Field	Type	Level	Array	Multiple	Property	Value type	Value source	Index	Prefix
	@type		0	FALSE	FALSE		schema:Dataset
	@id		0	FALSE	FALSE					https://pmb-bordeaux.fr/maggot/metadata/
		schema:version	0	FALSE	FALSE		1
	title	schema:identifier	0	FALSE	FALSE		#VALUE			maggot:
	fulltitle	schema:name	0	FALSE	FALSE		#VALUE
	description	schema:description	0	FALSE	FALSE		#VALUE
	note	schema:comment	0	FALSE	FALSE		#VALUE
	license	schema:license	0	FALSE	FALSE		#VALUE
	access_rights	accessRights	0	FALSE	FALSE		#VALUE
	contacts	schema:creator	0	TRUE	TRUE
	contacts	schema:creator	1	FALSE	FALSE	@type	schema:Person
	contacts	schema:creator	1	FALSE	FALSE	name	#VALUE
	contacts	schema:creator	1	FALSE	FALSE	identifier	#DICO	cvlist:people	3	https://orcid.org/
	contacts	schema:creator	1	FALSE	FALSE	email	#DICO	cvlist:people	4
	contacts	schema:creator	1	FALSE	TRUE	affiliation
	contacts	schema:creator	2	FALSE	FALSE	@type	schema:Organization
	contacts	schema:creator	2	FALSE	FALSE	name	#DICO	cvlist:people	2
	authors	schema:author	0	TRUE	TRUE
	authors	schema:author	1	FALSE	FALSE	@type	schema:Person
	authors	schema:author	1	FALSE	FALSE	name	#VALUE
	authors	schema:author	1	FALSE	FALSE	identifier	#DICO	cvlist:people	3	https://orcid.org/
	authors	schema:author	1	FALSE	TRUE	affiliation
	authors	schema:author	2	FALSE	FALSE	@type	schema:Organization
	authors	schema:author	2	FALSE	FALSE	name	#DICO	cvlist:people	2
	collectors	contributor	0	TRUE	TRUE
	collectors	contributor	1	FALSE	FALSE	@type	schema:Person
	collectors	contributor	1	FALSE	FALSE	contributorType	DataCollector			http://purl.org/datacite/v4.4/
	collectors	contributor	1	FALSE	FALSE	name	#VALUE
	collectors	contributor	1	FALSE	FALSE	identifier	#DICO	cvlist:people	3	https://orcid.org/
	collectors	contributor	1	FALSE	TRUE	affiliation
	collectors	contributor	2	FALSE	FALSE	@type	schema:Organization
	collectors	contributor	2	FALSE	FALSE	name	#DICO	cvlist:people	2
	curators	contributor	1	TRUE	TRUE
	curators	contributor	1	FALSE	FALSE	@type	schema:Person
	curators	contributor	1	FALSE	FALSE	contributorType	DataCurator			http://purl.org/datacite/v4.4/
	curators	contributor	1	FALSE	FALSE	name	#VALUE
	curators	contributor	1	FALSE	FALSE	identifier	#DICO	cvlist:people	3	https://orcid.org/
	curators	contributor	1	FALSE	TRUE	affiliation
	curators	contributor	2	FALSE	FALSE	@type	schema:Organization
	curators	contributor	2	FALSE	FALSE	name	#DICO	cvlist:people	2
	members	contributor	1	TRUE	TRUE
	members	contributor	1	FALSE	FALSE	@type	schema:Person
	members	contributor	1	FALSE	FALSE	contributorType	ProjectMember			http://purl.org/datacite/v4.4/
	members	contributor	1	FALSE	FALSE	name	#VALUE
	members	contributor	1	FALSE	FALSE	identifier	#DICO	cvlist:people	3	https://orcid.org/
	members	contributor	1	FALSE	TRUE	affiliation
	members	contributor	2	FALSE	FALSE	@type	schema:Organization
	members	contributor	2	FALSE	FALSE	name	#DICO	cvlist:people	2
	leader	contributor	1	TRUE	TRUE
	leader	contributor	1	FALSE	FALSE	@type	schema:Person
	leader	contributor	1	FALSE	FALSE	contributorType	ProjectLeader			http://purl.org/datacite/v4.4/
	leader	contributor	1	FALSE	FALSE	name	#VALUE
	leader	contributor	1	FALSE	FALSE	identifier	#DICO	cvlist:people	3	https://orcid.org/
	leader	contributor	1	FALSE	TRUE	affiliation
	leader	contributor	2	FALSE	FALSE	@type	schema:Organization
	leader	contributor	2	FALSE	FALSE	name	#DICO	cvlist:people	2
	wpleader	contributor	1	TRUE	TRUE
	wpleader	contributor	1	FALSE	FALSE	@type	schema:Person
	wpleader	contributor	1	FALSE	FALSE	contributorType	WorkPackageLeader			http://purl.org/datacite/v4.4/
	wpleader	contributor	1	FALSE	FALSE	name	#VALUE
	wpleader	contributor	1	FALSE	FALSE	identifier	#DICO	cvlist:people	3	https://orcid.org/
	wpleader	contributor	1	FALSE	TRUE	affiliation
	wpleader	contributor	2	FALSE	FALSE	@type	schema:Organization
	wpleader	contributor	2	FALSE	FALSE	name	#DICO	cvlist:people	2
	grantNumbers	schema:funding	0	TRUE	TRUE
	grantNumbers	schema:funding	1	FALSE	FALSE	@type	schema:Grant
	grantNumbers	schema:funding	1	FALSE	FALSE	name	#VALUE
	grantNumbers	schema:funding	1	FALSE	FALSE	identifer	#DICO	cvlist:grant	2
	grantNumbers	schema:funding	1	FALSE	TRUE	funder
	grantNumbers	schema:funding	2	FALSE	FALSE	@type	schema:Organization
	grantNumbers	schema:funding	2	FALSE	FALSE	name	#DICO	cvlist:grant	1
	species1	scientificName	0	TRUE	TRUE
	species1	scientificName	1	FALSE	FALSE	@type	schema:DefinedTerm
	species1	scientificName	1	FALSE	FALSE	name	#VALUE
	species1	scientificName	1	FALSE	FALSE	url	#ONTO	cv:agonto	1
	species1	scientificName	1	FALSE	FALSE	inDefinedTermSet	#ONTO	cv:agonto	0
	keywords	schema:keywords	0	TRUE	TRUE
	keywords	schema:keywords	1	FALSE	FALSE	@type	schema:DefinedTerm
	keywords	schema:keywords	1	FALSE	FALSE	name	#VALUE
	keywords	schema:keywords	1	FALSE	FALSE	url	#ONTO	cv:bponto	1
	keywords	schema:keywords	1	FALSE	FALSE	inDefinedTermSet	#ONTO	cv:bponto	0
	topics	citation:topicClassification	0	TRUE	TRUE
	topics	citation:topicClassification	1	FALSE	FALSE	@type	schema:DefinedTerm
	topics	citation:topicClassification	1	FALSE	FALSE	name	#VALUE
	topics	citation:topicClassification	1	FALSE	FALSE	url	#ONTO	cv:agonto	1
	topics	citation:topicClassification	1	FALSE	FALSE	inDefinedTermSet	#ONTO	cv:agonto	0
	measurement	schema:variableMeasured	0	TRUE	TRUE		#VALUE
	measurement	schema:variableMeasured	1	FALSE	FALSE	@type	schema:PropertyValue
	measurement	schema:variableMeasured	1	FALSE	FALSE	name	#VALUE
	measurement	schema:variableMeasured	1	FALSE	FALSE	url	#DICO	cvlist:vocabulary	2
	technology	schema:measurementTechnique	0	TRUE	TRUE		#VALUE
	technology	schema:measurementTechnique	1	FALSE	FALSE	@type	schema:DefinedTerm
	technology	schema:measurementTechnique	1	FALSE	FALSE	name	#VALUE
	technology	schema:measurementTechnique	1	FALSE	FALSE	url	#DICO	cvlist:vocabulary	2
	technology	schema:measurementTechnique	1	FALSE	FALSE	inDefinedTermSet	#DICO	cvlist:vocabulary	1
	subject	subject	0	TRUE	FALSE		#VALUE
	kindOfData	kindOfData	0	TRUE	FALSE		#VALUE
	dataOrigin	citation:dataOrigin	0	TRUE	FALSE		#VALUE
	producer	citation:producer	0	TRUE	TRUE
	producer	citation:producer	1	FALSE	FALSE	@type	schema:Organization
	producer	citation:producer	1	FALSE	FALSE	name	#VALUE
	producer	citation:producer	1	FALSE	FALSE	url	#DICO	cvlist:producer	2
	producer	citation:producer	1	FALSE	TRUE	memberOf
	producer	citation:producer	2	FALSE	FALSE	@type	schema:Organization
	producer	citation:producer	2	FALSE	FALSE	name	#DICO	cvlist:producer	1
	publication_citation	publication	0	FALSE	TRUE
	type	publication	1	FALSE	FALSE	@type	schema:CreativeWork
	publication_citation	publication	1	FALSE	FALSE	publicationCitation	#VALUE
	publication_idtype	publication	1	FALSE	FALSE	publicationIDType	#VALUE
	publication_idnumber	publication	1	FALSE	FALSE	publicationIDNumber	#VALUE
	publication_url	publication	1	FALSE	FALSE	publicationURL	#VALUE
	lifeCycleStep	citation:lifeCycleStep	0	TRUE	FALSE		#VALUE
	resources	schema:hasPart	0	TRUE	TRUE
	resources	schema:hasPart	1	FALSE	FALSE	@type	schema:CreativeWork
	resources	schema:hasPart	1	FALSE	FALSE	additionalType	#VALUE	datatype		http://purl.org/datacite/v4.4/
	resources	schema:hasPart	1	FALSE	FALSE	encodingFormat	#VALUE	media
	resources	schema:hasPart	1	FALSE	FALSE	description	#VALUE	description
	resources	schema:hasPart	1	FALSE	FALSE	url	#VALUE	location
#context	Name	URL
	schema	http://schema.org/
	name	http://schema.org/name
	identifier	http://schema.org/identifier
	description	http://schema.org/description
	email	http://schema.org/email
	url	http://schema.org/url
	affiliation	http://schema.org/affiliation
	memberOf	http://schema.org/memberOf
	funder	http://schema.org/funder
	inDefinedTermSet	http://schema.org/inDefinedTermSet
	additionalType	http://schema.org/additionalType
	encodingFormat	http://schema.org/encodingFormat
	scientificName	https://bioschemas.org/types/Taxon/1.0-RELEASE#scientificName
	accessRights	http://purl.org/dc/terms/accessRights
	citation	https://dataverse.org/schema/citation/
	contributor	http://purl.org/dc/terms/contributor
	contributorType	http://purl.org/datacite/v4.4/ContributorType
	subject	http://purl.org/dc/terms/subject
	kindOfData	http://rdf-vocabulary.ddialliance.org/discovery#kindOfData
	publication	http://purl.org/dc/terms/isReferencedBy
	publicationCitation	http://purl.org/dc/terms/bibliographicCitation
	publicationIDType	http://purl.org/spar/datacite/ResourceIdentifierScheme
	publicationIDNumber	http://purl.org/spar/datacite/ResourceIdentifier
	publicationURL	https://schema.org/URL

### Sheet: frim1.json
{
	profile: "https://pmb-bordeaux.fr/maggot/conf/maggot-schema.json",
	title: "frim1",
	fulltitle: "FRIM - Fruit Integrative Modelling",
	license: "Etalab V2.0 license",
	depositor: "Jacob Daniel",
	publication_idnumber: "10.1104/pp.113.231241",
	publication_url: "https://doi.org/10.1104/pp.113.231241",
	description: "The project aimed to build a virtual tomato fruit that enables the prediction of metabolite levels given genetic and environmental inputs, by an iterative process between laboratories which combine expertise in fruit biology, ecophysiology, theoretical and experimental biochemistry, and biotechnology.",
	publication_citation: "Biais B, Bénard C, Beauvoit B, Colombié S, Prodhomme D, Ménard G, Bernillon S, Gehl B, Gautier H, Ballias P, Mazat J-P, Sweetlove L, Génard M, Gibon Y. 2014. Remarkable reproducibility of enzyme activity profiles in tomato fruits grown under contrasting environments provides a roadmap for studies of fruit metabolism. Plant Physiology 164, 1204-1221",
	status: "Processed",
	access_rights: "Public",
	publication_idtype: "doi",
	contacts: [
		Gibon Yves
	],
	authors: [
		Bénard Camille,
		Biais Benoit,
		Beauvoit Bertrand,
		Colombié Sophie
	],
	collectors: [
		Bénard Camille,
		Biais Benoit,
		Ballias Patricia,
		Maucourt Mickaël
	],
	curators: [
		Moing Annick,
		Jacob Daniel
	],
	leader: [
		Gibon Yves
	],
	wpleader: [
	Vercambre Gilles
	],
	producer: [
		Bordeaux Metabolome
	],
	grantNumbers: [
		MetaboHub,
		Phenome
	],
	keywords: [
	tomato,
		fruit growth,
		experimental measurement,
		plant trait
	],
	topics: [
		fruit growth,
		plant health,
		omics,
		computer analysis
	],
	experimentfactor: [
		fruit development stage,
		plant treatment,
		response to water,
		response to stress
	],
	measurement: [
		metabolite,
		biochemical composition,
		enzyme activity,
		lipid Metabolism,
		plant trait
	],
	technology: [
		NMR spectroscopy assay,
		liquid chromatography mass spectrometry assay
	],
	lifeCycleStep: [
		Study design,
		Data collection
	],
	subject: [
		Computer and Information Science,
		Medicine Health and Life Sciences
	],
	language: [
		English
	],
	kindOfData: [
		Dataset
	],
	dataOrigin: [
		experimental data
	],
	resources: [
	{
		datatype: "Collection",
		description: "ODAM dataexplorer",
		location: "https://pmb-bordeaux.fr/dataexplorer/?ds=frim1"
	},
	{
		datatype: "Other",
		media: "application/json",
		description: "Dataset's structural metadata",
		location: "https://identifiers.org/odam:frim1"
	},
	{
		datatype: "Other",
		media: "application/json",
		description: "metadata",
		location: "datapackage.json"
	},
	{
		datatype: "Other",
		media: "text/plain",
		description: "README",
		location: "README.txt"
	},
	{
		datatype: "JournalArticle",
		description: "Beauvoit et al (2014) Plant Cell 26: 3224–3242 ",
		location: "https://doi.org/10.1105/tpc.114.127761"
	},
	{
		datatype: "JournalArticle",
		description: "Bénard et al (2015) Journal of Experimental Botany Vol. 66, No. 11 pp. 3391–3404",
		location: "https://doi.org/10.1093/jxb/erv151"
	},
	{
		datatype: "JournalArticle",
		description: "Colombié el al (2015) Plant Physiology 180, 1709–1724 ",
		location: "https://doi.org/10.1104/pp.19.00086"
	},
	{
		datatype: "Collection",
		description: "Access to data via cloud-like software",
		location: "https://pmb-bordeaux.fr/fb/share/SPyaNWJR"
	}
	]
}

### Sheet: frim1.jsonld
{
	@context: {
		schema: "http://schema.org/",
		name: "http://schema.org/name",
		identifier: "http://schema.org/identifier",
		description: "http://schema.org/description",
		email: "http://schema.org/email",
		url: "http://schema.org/url",
		affiliation: "http://schema.org/affiliation",
		memberOf: "http://schema.org/memberOf",
		funder: "http://schema.org/funder",
		inDefinedTermSet: "http://schema.org/inDefinedTermSet",
		additionalType: "http://schema.org/additionalType",
		encodingFormat: "http://schema.org/encodingFormat",
		accessRights: "http://purl.org/dc/terms/accessRights",
		citation: "https://dataverse.org/schema/citation/",
		contributor: "http://purl.org/dc/terms/contributor",
		contributorType: "http://purl.org/datacite/v4.4/ContributorType",
		subject: "http://purl.org/dc/terms/subject",
		kindOfData: "http://rdf-vocabulary.ddialliance.org/discovery#kindOfData",
		publication: "http://purl.org/dc/terms/isReferencedBy",
		publicationCitation: "http://purl.org/dc/terms/bibliographicCitation",
		publicationIDType: "http://purl.org/spar/datacite/ResourceIdentifierScheme",
		publicationIDNumber: "http://purl.org/spar/datacite/ResourceIdentifier",
		publicationURL: "https://schema.org/URL"
	},
	@type: "schema:Dataset",
	@id: "https://pmb-bordeaux.fr/maggot/metadata/frim1",
	schema:version: "1.0",
	schema:identifier: "maggot:frim1",
	schema:name: "FRIM - Fruit Integrative Modelling",
	schema:description: "The project aimed to build a virtual tomato fruit that enables the prediction of metabolite levels given genetic and environmental inputs, by an iterative process between laboratories which combine expertise in fruit biology, ecophysiology, theoretical and experimental biochemistry, and biotechnology.",
	schema:license: "https://spdx.org/licenses/etalab-2.0.html",
		accessRights: "Public",
	schema:creator: [
		{
			@type: "schema:Person",
			name: "Gibon, Yves",
			identifier: "https://orcid.org/0000-0001-8161-1089",
			email: "yves.gibon@inrae.fr",
			affiliation: {
				@type: "schema:Organization",
				identifier: "https://ror.org/00ccpdp17",
			name: "UMR 1332 BFP INRAE"
			}
		}
	],
	schema:author: [
		{
			@type: "schema:Person",
			name: "Bénard, Camille",
			affiliation: {
			@type: "schema:Organization",
				identifier: "https://ror.org/00ccpdp17",
				name: "UMR 1332 BFP INRAE"
			}
		},
		{
			@type: "schema:Person",
			name: "Biais, Benoit",
			affiliation: {
				@type: "schema:Organization",
				identifier: "https://ror.org/00ccpdp17",
				name: "UMR 1332 BFP INRAE"
			}
		},
		{
			@type: "schema:Person",
			name: "Beauvoit, Bertrand",
			identifier: "https://orcid.org/0000-0002-7666-6429",
			affiliation: {
				@type: "schema:Organization",
				identifier: "https://ror.org/057qpr032",
				name: "Université de Bordeaux"
			}
		},
		{
			@type: "schema:Person",
			name: "Colombié, Sophie",
			affiliation: {
				@type: "schema:Organization",
				identifier: "https://ror.org/00ccpdp17",
				name: "UMR 1332 BFP INRAE"
			}
		}
	],
	contributor: [
		{
			@type: "schema:Person",
			contributorType: "http://purl.org/datacite/v4.4/DataCollector",
			name: "Bénard, Camille",
			affiliation: {
				@type: "schema:Organization",
				identifier: "https://ror.org/00ccpdp17",
				name: "UMR 1332 BFP INRAE"
			}
		},
		{
			@type: "schema:Person",
			contributorType: "http://purl.org/datacite/v4.4/DataCollector",
			name: "Biais, Benoit",
			affiliation: {
				@type: "schema:Organization",
				identifier: "https://ror.org/00ccpdp17",
				name: "UMR 1332 BFP INRAE"
			}
		},
		{
			@type: "schema:Person",
			contributorType: "http://purl.org/datacite/v4.4/DataCollector",
			name: "Ballias, Patricia",
			affiliation: {
				@type: "schema:Organization",
				identifier: "https://ror.org/00ccpdp17",
				name: "UMR 1332 BFP INRAE"
			}
		},
		{
			@type: "schema:Person",
			contributorType: "http://purl.org/datacite/v4.4/DataCollector",
			name: "Maucourt, Mickaël",
			affiliation: {
				@type: "schema:Organization",
				identifier: "https://ror.org/057qpr032",
				name: "Université de Bordeaux"
			}
		},
		{
			@type: "schema:Person",
			contributorType: "http://purl.org/datacite/v4.4/DataCurator",
			name: "Moing, Annick",
			identifier: "https://orcid.org/0000-0003-1144-3600",
			affiliation: {
				@type: "schema:Organization",
				identifier: "https://ror.org/00ccpdp17",
				name: "UMR 1332 BFP INRAE"
			}
		},
		{
			@type: "schema:Person",
			contributorType: "http://purl.org/datacite/v4.4/DataCurator",
			name: "Jacob, Daniel",
			identifier: "https://orcid.org/0000-0002-6687-7169",
			affiliation: {
				@type: "schema:Organization",
				identifier: "https://ror.org/00ccpdp17",
				name: "UMR 1332 BFP INRAE"
			}
		},
		{
			@type: "schema:Person",
			contributorType: "http://purl.org/datacite/v4.4/ProjectLeader",
			name: "Gibon, Yves",
			identifier: "https://orcid.org/0000-0001-8161-1089",
			affiliation: {
				@type: "schema:Organization",
				identifier: "https://ror.org/00ccpdp17",
				name: "UMR 1332 BFP INRAE"
			}
		},
		{
			@type: "schema:Person",
			contributorType: "http://purl.org/datacite/v4.4/WorkPackageLeader",
			name: "Vercambre, Gilles",
			identifier: "https://orcid.org/0000-0001-6486-9547",
			affiliation: {
				@type: "schema:Organization",
				identifier: "https://ror.org/003vg9w96",
				name: "INRAE"
			}
		}
	],
	schema:funding: [
		{
			@type: "schema:Grant",
			name: "MetaboHub",
			identifer: "ANR-11-INBS-0010",
			funder: {
				@type: "schema:Organization",
				identifier: "https://ror.org/00rbzpz17",
				name: "Agence Nationale de la Recherche"
			}
		},
		{
			@type: "schema:Grant",
			name: "Phenome",
			identifer: "ANR-11-INBS-0012",
			funder: {
				@type: "schema:Organization",
				identifier: "https://ror.org/00rbzpz17",
				name: "Agence Nationale de la Recherche"
			}
		}
	],
	schema:keywords: [
		{
			@type: "schema:DefinedTerm",
			name: "tomato",
			url: "http://purl.jp/bio/4/id/200906080909032148",
			inDefinedTermSet: "IOBC"
		},
		{
			@type: "schema:DefinedTerm",
			name: "fruit growth",
			url: "http://purl.obolibrary.org/obo/TO_0000929",
			inDefinedTermSet: "PTO"
		},
		{
			@type: "schema:DefinedTerm",
			name: "experimental measurement",
			url: "http://edamontology.org/data_3108",
			inDefinedTermSet: "EDAM"
		},
		{
			@type: "schema:DefinedTerm",
			name: "plant trait",
			url: "http://purl.jp/bio/4/id/201306020292400942",
			inDefinedTermSet: "IOBC"
		}
	],
	citation:topicClassification: [
		{
			@type: "schema:DefinedTerm",
			name: "fruit growth",
			url: "http://purl.obolibrary.org/obo/TO_0000929",
			inDefinedTermSet: "PTO"
		},
		{
			@type: "schema:DefinedTerm",
			name: "plant health",
			url: "http://purl.jp/bio/4/id/201406098194992404",
			inDefinedTermSet: "IOBC"
		},
		{
			@type: "schema:DefinedTerm",
			name: "omics",
			url: "http://purl.jp/bio/4/id/201306053666021113",
			inDefinedTermSet: "IOBC"
		},
		{
			@type: "schema:DefinedTerm",
			name: "computer analysis"
		}
	],
	schema:variableMeasured: [
		{
			@type: "schema:PropertyValue",
			name: "metabolite",
			url: "http://purl.jp/bio/4/id/200906011725918524"
		},
		{
			@type: "schema:PropertyValue",
			name: "biochemical composition",
			url: "http://purl.jp/bio/4/id/201106016579695836"
		},
		{
			@type: "schema:PropertyValue",
			name: "enzyme activity",
			url: "http://purl.jp/bio/4/id/200906083481331268"
		},
		{
			@type: "schema:PropertyValue",
			name: "lipid Metabolism",
			url: "http://purl.jp/bio/4/id/200906093955318492"
		},
		{
			@type: "schema:PropertyValue",
			name: "plant trait",
			url: "http://purl.jp/bio/4/id/201306020292400942"
		}
	],
	schema:measurementTechnique: [
		{
			@type: "schema:DefinedTerm",
			name: "NMR spectroscopy assay",
			url: "http://purl.obolibrary.org/obo/OBI_0000623",
			inDefinedTermSet: "OBI"
		},
		{
			@type: "schema:DefinedTerm",
			name: "liquid chromatography mass spectrometry assay",
			url: "http://purl.obolibrary.org/obo/OBI_0003097",
			inDefinedTermSet: "OBI"
		}
	],
	subject: [
		Computer and Information Science,
		Medicine Health and Life Sciences
	],
	kindOfData: [
		Dataset
	],
	citation:dataOrigin: [
		experimental data
	],
	citation:producer: [
		{
			@type: "schema:Organization",
			name: "Bordeaux Metabolome",
			url: "https://metabolome.cgfb.u-bordeaux.fr/",
			memberOf: {
				@type: "schema:Organization",
				identifier: "https://ror.org/00ccpdp17",
				name: "INRAE BFP"
			}
		}
	],
	publication: {
		@type: "schema:CreativeWork",
		publicationCitation: "Biais B, Bénard C, Beauvoit B, Colombié S, Prodhomme D, Ménard G, Bernillon S, Gehl B, Gautier H, Ballias P, Mazat J-P, Sweetlove L, Génard M, Gibon Y. 2014. Remarkable reproducibility of enzyme activity profiles in tomato fruits grown under contrasting environments provides a roadmap for studies of fruit metabolism. Plant Physiology 164, 1204-1221",
		publicationIDType: "doi",
		publicationIDNumber: "10.1104/pp.113.231241",
		publicationURL: "https://doi.org/10.1104/pp.113.231241"
	},
	citation:lifeCycleStep: [
		Study design,
		Data collection
	],
	schema:hasPart: [
		{
			@type: "schema:CreativeWork",
			additionalType: "http://purl.org/datacite/v4.4/Collection",
			description: "ODAM dataexplorer",
			url: "https://pmb-bordeaux.fr/dataexplorer/?ds=frim1"
		},
		{
			@type: "schema:CreativeWork",
			additionalType: "http://purl.org/datacite/v4.4/Other",
			encodingFormat: "application/json",
			description: "Dataset's structural metadata",
			url: "https://identifiers.org/odam:frim1"
		},
		{
			@type: "schema:CreativeWork",
			additionalType: "http://purl.org/datacite/v4.4/JournalArticle",
			description: "Beauvoit et al (2014) Plant Cell 26: 3224–3242 ",
			url: "https://doi.org/10.1105/tpc.114.127761"
		},
		{
			@type: "schema:CreativeWork",
			additionalType: "http://purl.org/datacite/v4.4/JournalArticle",
			description: "Bénard et al (2015) Journal of Experimental Botany Vol. 66, No. 11 pp. 3391–3404",
			url: "https://doi.org/10.1093/jxb/erv151"
		},
		{
			@type: "schema:CreativeWork",
			additionalType: "http://purl.org/datacite/v4.4/JournalArticle",
			description: "Colombié el al (2015) Plant Physiology 180, 1709–1724 ",
			url: "https://doi.org/10.1104/pp.19.00086"
		},
		{
			@type: "schema:CreativeWork",
			additionalType: "http://purl.org/datacite/v4.4/Collection",
			description: "Access to data via cloud-like software",
			url: "https://pmb-bordeaux.fr/fb/share/SPyaNWJR"
		}
	],
	sdDatePublished: "2024-05-07 21:39:14"
}
